# Using Haplotype and QTL Analysis to Fix Favorable Alleles in Diploid Potato Breeding

**DOI:** 10.1101/2022.11.09.515871

**Authors:** Lin Song, Jeffrey B. Endelman

**Affiliations:** Department of Horticulture, University of Wisconsin-Madison, Madison, WI 53706, USA

## Abstract

At present, the potato of international commerce is autotetraploid, and the complexity of this genetic system creates limitations for breeding. Diploid potato breeding has long been used for population improvement, and thanks to improved understanding of the genetics of gametophytic self-incompatibility, there is now sustained interest in the development of uniform F_1_ hybrid varieties based on inbred parents. We report here on the use of haplotype and QTL analysis in a modified backcrossing (BC) scheme, using primary dihaploids of *S*.*tuberosum* as the recurrent parental background. In Cycle 1 we selected XD3-36, a self-fertile F_2_ clone homozygous for the self-compatibility gene *Sli*. Signatures of gametic and zygotic selection were observed at multiple loci in the F_2_ generation, including *Sli*. In the BC_1_ cycle, an F_1_ population derived from XD3-36 showed a bimodal response for vine maturity, which led to the identification of late vs. early alleles in XD3-36 for the gene *StCDF1* (*Cycling DOF Factor 1*). Greenhouse phenotypes and haplotype analysis were used to select a vigorous and self-fertile F_2_ individual with 43% homozygosity, including for *Sli* and the early-maturing allele *StCDF1*.*3*. Partially inbred lines from the BC_1_ and BC_2_ cycles have been used to initiate new cycles of selection, with the goal of reaching higher homozygosity while maintaining plant vigor, fertility, and yield.

**Core Ideas:**

1. Partially inbred, diploid potato lines were developed for transitioning to an inbred-hybrid breeding system.
2. Multi-generational linkage analysis was used to track and fix favorable alleles without haplotype-specific markers.
3. Signatures of gametic and zygotic selection were detected by maximum likelihood.
