## Supplementary material for "Using Haplotype and QTL Analysis to Fix Favorable Alleles in Diploid Potato Breeding": File S3

Pedigree-Information	The in-depth pedigree with funnelcode 1-2...4
Generation	MemberID	Female=1/Male=2/Hermaphrodite=0	MotherID	FatherID
0	1	0	0	0
0	2	0	0	0
0	3	0	0	0
1	4	0	1	1
1	5	0	1	1
2	6	0	2	4
2	7	0	2	4
3	8	0	3	7
3	9	0	3	7
3	10	0	3	7
3	11	0	6	6
4	12	0	8	9
4	13	0	8	9
5	14	0	12	12
Pedigree-Information	The memberID and funnelcode for each sampled individual
ProgenyLine	MemberID	Funnelcode
XD3-36	4	1-2-3
W2x001-22	6	1-2-3
W2x001-84	7	1-2-3
W2x082-2	10	1-2-3
W2x082-3	10	1-2-3
W2x082-4	10	1-2-3
W2x082-5	10	1-2-3
W2x082-7	10	1-2-3
W2x082-9	10	1-2-3
W2x082-10	10	1-2-3
W2x082-11	10	1-2-3
W2x082-12	10	1-2-3
W2x082-13	10	1-2-3
W2x082-14	8	1-2-3
W2x082-16	10	1-2-3
W2x082-20	9	1-2-3
W2x082-(14/20)-24	13	1-2-3
W2x082-(14/20)-20	13	1-2-3
W2x082-(14/20)-23	13	1-2-3
W2x082-(14/20)-3	13	1-2-3
W2x082-(14/20)-6	13	1-2-3
W2x082-(14/20)-17	13	1-2-3
W2x082-(14/20)-15	13	1-2-3
W2x082-(14/20)-12	13	1-2-3
W2x082-(14/20)-13	12	1-2-3
W2x082-(14/20)-26	13	1-2-3
W2x082-(14/20)-9	13	1-2-3
W2x082-(14/20)-29	13	1-2-3
W2x082-(14/20)-27	13	1-2-3
XD3-10	5	1-2-3
XD3-11	5	1-2-3
XD3-12	5	1-2-3
XD3-13	5	1-2-3
XD3-131	5	1-2-3
XD3-136	5	1-2-3
XD3-15	5	1-2-3
XD3-154	5	1-2-3
XD3-16	5	1-2-3
XD3-160	5	1-2-3
XD3-17	5	1-2-3
XD3-18	5	1-2-3
XD3-19	5	1-2-3
XD3-2	5	1-2-3
XD3-24	5	1-2-3
XD3-25	5	1-2-3
XD3-30	5	1-2-3
XD3-31	5	1-2-3
XD3-32	5	1-2-3
XD3-33	5	1-2-3
XD3-34	5	1-2-3
XD3-35	5	1-2-3
XD3-37	5	1-2-3
XD3-38	5	1-2-3
XD3-39	5	1-2-3
XD3-4	5	1-2-3
XD3-40	5	1-2-3
XD3-41	5	1-2-3
XD3-45	5	1-2-3
XD3-46	5	1-2-3
XD3-47	5	1-2-3
XD3-48	5	1-2-3
XD3-5	5	1-2-3
XD3-55	5	1-2-3
XD3-6	5	1-2-3
XD3-63	5	1-2-3
XD3-66	5	1-2-3
XD3-7	5	1-2-3
XD3-71	5	1-2-3
XD3-8	5	1-2-3
XD3-80	5	1-2-3
XD3-84	5	1-2-3
XD3-9	5	1-2-3
W2x001-22-11	11	1-2-3
W2x001-22-12	11	1-2-3
W2x001-22-13	11	1-2-3
W2x001-22-24	11	1-2-3
W2x001-22-36	11	1-2-3
W2x001-22-41	11	1-2-3
W2x001-22-45	11	1-2-3
W2x001-22-47	11	1-2-3
W2x001-22-5	11	1-2-3
W2x001-22-6	11	1-2-3
W2x001-22-66	11	1-2-3
W2x001-22-7	11	1-2-3
W2x001-22-71	11	1-2-3
W2x001-22-74	11	1-2-3
W2x001-22-76	11	1-2-3
W2x001-22-8	11	1-2-3
W2x001-22-84	11	1-2-3
W2x001-22-95	11	1-2-3
W2x082-(14/20)-13-2	14	1-2-3
W2x082-(14/20)-13-18	14	1-2-3
W2x082-(14/20)-13-20	14	1-2-3
W2x082-(14/20)-13-22	14	1-2-3
W2x082-(14/20)-13-3	14	1-2-3
W2x082-(14/20)-13-5	14	1-2-3
W2x082-(14/20)-13-1	14	1-2-3
W2x082-(14/20)-13-6	14	1-2-3
W2x082-(14/20)-13-8	14	1-2-3
W2x082-(14/20)-13-7	14	1-2-3
W2x082-(14/20)-13-12	14	1-2-3
W2x082-(14/20)-13-11	14	1-2-3
W2x082-(14/20)-13-10	14	1-2-3
W2x082-(14/20)-13-17	14	1-2-3
W2x082-(14/20)-13-16	14	1-2-3
W2x082-(14/20)-13-14	14	1-2-3
W2x082-(14/20)-13-19	14	1-2-3
W2x082-(14/20)-13-15	14	1-2-3
W2x082-(14/20)-13-21	14	1-2-3
W2x082-(14/20)-13-25	14	1-2-3
W2x082-(14/20)-13-23	14	1-2-3
W2x082-(14/20)-13-26	14	1-2-3
W2x082-(14/20)-13-9	14	1-2-3
W2x082-(14/20)-13-24	14	1-2-3
W2x082-(14/20)-13-29	14	1-2-3
W2x082-(14/20)-13-30	14	1-2-3
W2x082-(14/20)-13-31	14	1-2-3
W2x082-(14/20)-13-32	14	1-2-3
W2x082-(14/20)-13-33	14	1-2-3
W2x082-(14/20)-13-34	14	1-2-3
W2x082-(14/20)-13-35	14	1-2-3
W2x082-(14/20)-13-36	14	1-2-3
W2x082-(14/20)-13-37	14	1-2-3
W2x082-(14/20)-13-38	14	1-2-3
W2x082-(14/20)-13-39	14	1-2-3
