## Supplementary material for "Using Haplotype and QTL Analysis to Fix Favorable Alleles in Diploid Potato Breeding": File S8

id	Tuber.dormancy	Tuber.yield.kg	Tuber.size.pctA	Appearance	Vine.maturity	Spec.gravity	Lightness	GH_vine.maturity	GH_pollen.shed	GH_stolon.production	GH_number.fruits	GH_number.TPS	GH_number.tubers	GH_tuber.yield.g
W2x001-1	0.08	0.425	44.1	2.8	9	NA	45.7	7.4	Y	3	20	111	31	551.3
W2x001-10	0.3	0.862	10.1	3.8	9	1.088	49.2	9	N	5	0	0	57	403.8
W2x001-100	0.13	0.457	10.7	5.2	9	1.076	41.6	9	N	2	0	0	51	303.9
W2x001-101	0.08	0.713	52.6	3.2	8	1.073	52.8	1	Y	2	0	0	34	638.2
W2x001-103	0.17	1.338	51.4	6.2	6	1.071	48.1	1	N	3	0	0	17	314.2
W2x001-104	NA	NA	NA	NA	NA	NA	NA	9	N	2	0	0	6	8.8
W2x001-105	0.09	0.663	39.6	5.2	5	1.095	48.1	9	N	3	0	0	50	537.6
W2x001-106	0.01	0.475	10.5	4.2	6	1.094	42.2	7.4	N	2	0	0	33	273.5
W2x001-108	NA	NA	NA	NA	NA	NA	NA	9	N	3	0	0	69	304.4
W2x001-109	0.22	0.75	38.3	4.2	8	1.088	55	1	N	1	0	0	9	368.7
W2x001-11	0.22	0.687	21.8	1.8	5	1.095	54.3	1	N	1	0	0	21	468.3
W2x001-110	NA	NA	NA	NA	NA	NA	NA	9	N	5	0	0	50	254.9
W2x001-111	NA	NA	NA	NA	NA	NA	NA	1	NA	1	0	NA	17	130.3
W2x001-112	0.31	0.775	35.5	5.2	5	1.09	48.2	1	N	2	0	0	26	485
W2x001-113	0.42	0.688	16.4	1.2	7	1.077	55.3	4.2	N	1	0	0	20	527
W2x001-114	NA	NA	NA	NA	NA	NA	NA	9	NA	2	0	NA	4	3.5
W2x001-115	0.17	0.725	17.2	3.2	6	1.096	52	5.8	Y	1	0	0	23	400.5
W2x001-116	NA	NA	NA	NA	NA	NA	NA	7.4	N	3	0	0	5	25.7
W2x001-117	0.31	0.763	25.3	6	6	1.082	42.3	1	N	2	0	0	31	625
W2x001-118	0.34	0.475	36.8	4.2	6	1.088	49.4	5.8	Y	1	0	0	23	393
W2x001-119	0.27	0.663	24.5	3.2	7	1.094	51	7.4	N	3	0	0	55	291.8
W2x001-12	0.52	0.737	23.7	6.8	4	1.077	47	2.6	N	1	0	0	11	410.1
W2x001-120	0.28	0.538	30.2	6.2	7	1.074	49.3	9	N	2	0	0	31	244.1
W2x001-121	0.57	1	3.8	3.2	5	1.086	53.8	1	NA	1	0	NA	22	443.7
W2x001-122	0.48	1.238	32.3	7.2	7	1.09	47.2	1	NA	2	0	NA	32	443.2
W2x001-123	NA	NA	NA	NA	NA	NA	NA	9	N	3	0	0	20	151.9
W2x001-124	0.14	0.65	0	4.2	7	1.092	52.8	1	N	2	0	0	46	407.2
W2x001-125	0.23	0.7	55.4	5.2	5	1.082	51.8	9	NA	2	0	NA	31	279.2
W2x001-126	NA	NA	NA	NA	NA	NA	NA	7.4	N	5	0	0	16	22.3
W2x001-127	0.12	0.975	69.2	4.2	7	1.085	44.3	7.4	Y	3	0	0	43	395.2
W2x001-128	NA	NA	NA	NA	NA	NA	NA	9	N	3	0	0	12	168.6
W2x001-129	NA	NA	NA	NA	NA	NA	NA	9	NA	2	0	NA	50	380
W2x001-13	0.22	0.8	59.4	2.8	9	1.054	44.3	7.4	N	4	0	0	21	398.8
W2x001-130	NA	NA	NA	NA	NA	NA	NA	9	N	4	0	0	28	75.2
W2x001-131	0.01	0.713	26.3	3.2	7	1.079	49.3	4.2	Y	2	11	611	69	606.6
W2x001-132	0.16	0.925	48.8	6	7.5	1.098	52	1	Y	2	6	33	34	546.2
W2x001-133	NA	NA	NA	NA	NA	NA	NA	9	N	2	0	0	12	77.4
W2x001-134	0.07	0.488	12.8	3.2	8	1.074	43.3	5.8	N	2	0	0	46	370.4
W2x001-135	NA	NA	NA	NA	NA	NA	NA	1	N	1	0	0	14	136.2
W2x001-136	0.44	0.675	35.2	5.2	5	1.083	50.5	5.8	N	1	0	0	24	428.9
W2x001-137	NA	NA	NA	NA	NA	NA	NA	1	N	4	0	0	61	297
W2x001-138	0.34	0.788	30.2	4.2	9	1.093	43.5	9	N	4	0	0	36	226.6
W2x001-139	NA	NA	NA	NA	NA	NA	NA	1	N	1	0	0	10	26.3
W2x001-14	NA	NA	NA	NA	NA	NA	NA	7.4	N	5	0	0	2	1.3
W2x001-140	0.32	1.125	63.3	5.2	6	1.06	44.9	1	N	1	0	0	15	218.7
W2x001-141	0	0.392	20.8	2.2	6	1.082	56.9	7.4	Y	5	0	0	60	502.2
W2x001-143	NA	NA	NA	NA	NA	NA	NA	9	N	4	0	0	8	161.9
W2x001-144	0	0.718	18.2	5.2	9	1.079	46.2	9	N	3	0	0	42	377.3
W2x001-15	0.37	0.975	12.8	1.8	4	1.096	58.6	1	N	1	0	0	40	479.4
W2x001-16	0.35	0.906	44.5	3.5	7.5	1.069	49.3	1	N	1	0	0	35	678.3
W2x001-17	NA	NA	NA	NA	NA	NA	NA	9	N	5	0	0	0	0
W2x001-18	0.04	0.35	14.3	2.8	4	1.079	53.6	7.4	N	5	0	0	59	334.6
W2x001-19	0.45	0.925	20.3	5.8	5	1.094	57.8	7.4	N	2	0	0	51	564.8
W2x001-2	0.25	0.937	32	6.8	8	1.085	58	7.4	N	3	0	0	54	496.1
W2x001-20	0.24	0.912	46.6	4.8	7	1.067	51.1	1	N	2	0	0	22	469.6
W2x001-21	0.31	0.862	71	1.8	9	1.061	34.4	9	N	2	0	0	18	364.3
W2x001-22	0.14	0.625	30	6.8	8	1.07	47.7	1	Y	2	44	348	41	584.4
W2x001-23	0.37	1.275	56.9	6.2	6	1.087	43.6	1	NA	1	0	NA	41	558.2
W2x001-24	0.09	0.425	23.5	3.8	5	1.087	50.8	7.4	Y	5	1	18	32	494.3
W2x001-25	0.67	0.788	0	2.2	5	1.087	56.8	2.6	N	1	0	0	75	589.6
W2x001-26	NA	NA	NA	NA	NA	NA	NA	7.4	N	4	0	0	25	166.6
W2x001-27	NA	1.138	22	4.2	8	1.087	53	1	Y	3	0	0	32	431.9
W2x001-28	0	0.488	17.9	7.2	9	1.078	51.8	9	N	5	0	0	39	209.5
W2x001-29	NA	NA	NA	NA	NA	NA	NA	9	N	3	0	0	0	0
W2x001-3	0	0.55	6.8	3.8	9	1.078	51.9	7.4	N	3	0	0	60	430
W2x001-30	0.2	0.913	39.7	3.2	6	1.067	42	9	Y	3	2	34	57	465.8
W2x001-31	0.44	1.413	74.3	8.2	5	1.079	48.6	7.4	N	2	0	0	57	707.4
W2x001-32	0.11	0.763	18	3.2	8	1.065	NA	5.8	Y	2	13	257	38	570.7
W2x001-33	0.15	0.675	5.6	7.2	5	1.103	46.7	1	N	4	0	0	48	374.3
W2x001-34	0.01	0.4	3.1	7.2	9	NA	53.9	7.4	Y	5	4	67	97	611.2
W2x001-35	NA	NA	NA	NA	NA	NA	NA	9	N	4	0	0	98	345.8
W2x001-36	0.22	0.975	53.8	3.2	8	1.076	41.6	7.4	N	2	0	0	31	313.1
W2x001-37	0.04	1.375	12.7	3.2	5	1.084	53.1	5.8	NA	2	0	NA	43	725.7
W2x001-39	0.12	0.756	55.4	2	7.5	1.066	41.2	7.4	N	2	0	0	77	608
W2x001-40	NA	NA	NA	NA	NA	NA	NA	9	Y	5	18	362	2	3
W2x001-42	0.24	0.825	9.1	6.2	6	1.095	45.4	1	N	2	0	0	31	396
W2x001-43	NA	NA	NA	NA	NA	NA	NA	7.4	N	3	0	0	0	0
W2x001-44	0.12	0.188	0	1.2	7	NA	41.9	9	N	3	0	0	59	389.5
W2x001-45	0.01	0.563	9.2	3	6	1.083	52.5	5.8	N	3	0	0	71	590.9
W2x001-46	0.2	0.963	77.7	3	6	1.054	37.5	7.4	Y	2	29	265	40	770.4
W2x001-49	NA	NA	NA	NA	NA	NA	NA	9	N	3	0	0	39	192.5
W2x001-50	0.08	0.8	48.4	4.2	9	1.057	39.3	7.4	N	2	0	0	22	241.3
W2x001-51	0.13	0.613	20.4	3.2	6	1.083	NA	5.8	N	4	0	0	62	434.2
W2x001-52	0.02	0.425	5.9	4.2	9	1.076	44.7	7.4	Y	2	0	0	22	352.8
W2x001-53	0.1	1.063	57.6	8.2	6	1.075	49.4	1	N	1	0	0	15	324.9
W2x001-54	NA	NA	NA	NA	NA	NA	NA	9	N	3	0	0	0	0
W2x001-55	0.15	0.888	76.1	6.2	7	1.089	51.6	9	N	2	0	0	19	278.4
W2x001-56	0.52	0.475	2.6	3.2	7	1.111	54	4.2	N	1	0	0	32	203.2
W2x001-57	0.07	0.963	31.2	3.2	8	1.079	49.9	7.4	N	5	0	0	57	412.7
W2x001-58	0.07	0.438	5.7	3.2	5	NA	50.7	7.4	N	5	0	0	60	392.1
W2x001-59	0.4	0.588	27.7	3.2	5	1.078	45.1	7.4	N	2	0	0	50	394.7
W2x001-6	0.02	0.537	23.3	2.8	9	1.062	44.1	7.4	N	4	0	0	29	526.5
W2x001-60	0	0.767	8.5	4.2	9	1.095	49	4.2	Y	3	0	0	41	277.7
W2x001-61	0.27	0.702	2.3	3.2	6	1.074	46.2	1	N	2	0	0	40	373.1
W2x001-62	NA	NA	NA	NA	NA	NA	NA	1	N	1	0	0	26	185.9
W2x001-63	0	0.925	74.3	3.2	9	1.057	42.6	9	N	3	0	0	30	279.6
W2x001-64	0.12	0.475	21.1	4.2	8	1.092	48	1	N	1	0	0	25	262
W2x001-65	0.36	1.3	59.6	6.2	8	1.082	43.7	1	N	3	0	0	31	471.1
W2x001-66	0.09	0.9	18.1	5.2	9	1.114	57.7	1	Y	1	1	15	76	628.5
W2x001-67	NA	NA	NA	NA	NA	NA	NA	9	N	3	0	0	25	114.3
W2x001-68	0.08	0.806	47.8	6.5	7	1.081	45.5	5.8	Y	2	10	78	37	973.5
W2x001-69	0.06	1.163	69.9	4.2	7	1.075	46.3	7.4	Y	2	0	0	41	526.2
W2x001-7	0.07	0.725	72.4	6.2	5	1.071	39.3	9	Y	2	0	0	37	800.5
W2x001-70	NA	NA	NA	NA	NA	NA	NA	1	NA	1	0	NA	31	195.2
W2x001-71	0	0.625	58	5.2	9	1.07	46.1	7.4	N	2	0	0	43	416.9
W2x001-72	0.02	0.538	11.6	5.2	7	1.081	48.9	5.8	N	3	0	0	44	501.1
W2x001-73	0.12	0.8	17.2	7.2	9	1.082	46	7.4	N	3	0	0	35	362.7
W2x001-74	NA	NA	NA	NA	NA	NA	NA	5.8	N	4	0	0	3	10.4
W2x001-75	0.34	0.713	36.8	5.2	4	1.086	NA	9	N	4	0	0	11	200.2
W2x001-76	0.2	0.6	33.3	4.2	8	1.09	47.2	7.4	Y	5	14	127	96	742
W2x001-77	0.54	1.213	34	7.2	5	1.082	49.9	1	NA	1	0	NA	18	495.1
W2x001-78	0.06	0.55	0	3.2	8	NA	54	5.8	Y	5	0	0	76	697.3
W2x001-79	0.02	0.473	6.9	4.2	9	NA	56.7	7.4	N	2	0	0	39	253.5
W2x001-8	0.12	0.688	17.3	4.5	7.5	1.083	48.2	7.4	Y	3	43	662	50	590.7
W2x001-80	0.57	0.788	28.6	4.2	5	1.086	46.6	1	N	2	0	0	38	478.6
W2x001-81	0.04	0.4	50.1	3.5	8.5	1.081	51.8	7.4	Y	4	38	586	51	626.8
W2x001-82	NA	NA	NA	NA	NA	NA	NA	9	N	2	0	0	13	105.1
W2x001-83	NA	NA	NA	NA	NA	NA	NA	9	N	5	0	0	33	196.9
W2x001-84	0.31	0.55	2.3	2.2	7	1.089	49.6	1	Y	1	15	100	45	453.7
W2x001-85	NA	NA	NA	NA	NA	NA	NA	9	N	2	0	0	0	0
W2x001-86	0.31	0.913	39.7	4.2	6	1.096	54.4	1	NA	1	0	NA	43	233.6
W2x001-88	NA	NA	NA	NA	NA	NA	NA	9	N	4	0	0	0	0
W2x001-89	NA	NA	NA	NA	NA	NA	NA	9	N	5	0	0	29	98.5
W2x001-9	0.52	0.687	34.5	8.8	6	1.099	52.3	2.6	N	1	0	0	21	344.8
W2x001-90	0.08	0.31	31.6	4.2	5	NA	46.8	9	N	2	0	0	23	278.7
W2x001-91	NA	NA	NA	NA	NA	NA	NA	7.4	N	3	0	0	12	94.1
W2x001-92	NA	NA	NA	NA	NA	NA	NA	9	N	3	0	0	16	150.9
W2x001-93	NA	NA	NA	NA	NA	NA	NA	9	N	2	0	0	8	63.9
W2x001-94	0.24	1.025	14.6	6.2	5	1.101	55.6	2.6	N	2	0	0	51	362.7
W2x001-95	0.13	0.825	47	6.2	8	1.06	42	9	N	2	0	0	48	353
W2x001-96	0.21	1.125	22.2	6.2	5	1.081	46.5	1	Y	3	0	0	36	435
W2x001-99	NA	NA	NA	NA	NA	NA	NA	9	N	4	0	0	8	9
